# 2FAST2Q: A general-purpose sequence search and counting program for FASTQ files

**DOI:** 10.1101/2021.12.17.473121

**Authors:** Afonso M. Bravo, Athanasios Typas, Jan-Willem Veening

## Abstract

The increasingly widespread use of next generation sequencing protocols has brought the need for the development of user-friendly raw data processing tools. Here, we present 2FAST2Q, a versatile and intuitive standalone program capable of extracting and counting feature occurrences in FASTQ files. 2FAST2Q can be used in any experimental setup that requires feature extraction from raw reads, being able to quickly handle mismatch alignments, nucleotide wise Phred score filtering, custom read trimming, and sequence searching within a single program. Using published CRISPRi datasets in which *Escherichia coli* and *Mycobacterium tuberculosis* gene essentiality, as well as host-cell sensitivity towards SARS-CoV2 infectivity were tested, we demonstrate that 2FAST2Q efficiently recapitulates the output in read counts per provided feature as with traditional pipelines. Moreover, we show how different FASTQ read filtering parameters impact downstream analysis, and suggest a default usage protocol. 2FAST2Q has a familiar user interface and uses a custom sequence mismatch search algorithm, taking advantage of Python’s numba module JIT runtime speeds. It is thus easier to use and faster than currently available tools, efficiently processing large CRISPRi-Seq or random-barcode sequencing datasets on any up-to-date laptop. 2FAST2Q is available as an executable file for all current operating systems without installation and as a Python3 module on the PyPI repository (available at https://veeninglab.com/2fast2q). We expect that 2FAST2Q will not only be useful for people working in microbiology but also for other fields in which amplicon sequencing data is generated.
