## Supplemental Table 2 for "2FAST2Q: A general-purpose sequence search and counting program for FASTQ files"

#2FAST2Q version: 2.3.3
#Mismatch: 0
#Phred Score: 30
#Feature Length: 20
#Feature start position in the read: 0
#Running mode: C
#Upstream search sequence: None
#Downstream search sequence: None
#Mismatches in search sequence: 0
#Sample name	Running Time	Running Time unit	Total number of reads in sample	Total number of reads that passed quality control parameters	Number of reads that were aligned without mismatches	Number of reads that were aligned with mismatches
41-1Ti9_GMM_1	29.67	seconds	3946258	2128978	2128978	0
41-1Ti9_GMM_2	30.4	seconds	4140906	2191905	2191905	0
41-1Ti9_LB_1	31.93	seconds	4376716	2307645	2307645	0
41-1Ti9_LB_2	35.48	seconds	4863540	2522909	2522909	0
41-1Ti9_M9_1	30.39	seconds	4091050	2141082	2141082	0
41-1Ti9_M9_2	31.46	seconds	4266590	2216651	2216651	0
41-1Ti9_T0	45.65	seconds	6573028	3457447	3457447	0
APECO1_GMM_1	24.35	seconds	3326195	1755392	1755392	0
APECO1_GMM_2	31.59	seconds	4216869	2233708	2233708	0
APECO1_LB_1	35.61	seconds	4796834	2507794	2507794	0
APECO1_LB_2	33.39	seconds	4520143	2376050	2376050	0
APECO1_T0	47.14	seconds	6691527	3483828	3483828	0
CFT073_GMM_1	21.55	seconds	2984963	1568367	1568367	0
CFT073_GMM_2	24.65	seconds	3356955	1770596	1770596	0
CFT073_LB_1	33.3	seconds	4540304	2375999	2375999	0
CFT073_LB_2	37.74	seconds	5168395	2716258	2716258	0
CFT073_T0	47.48	seconds	6712291	3504466	3504466	0
E101_GMM_1	23.64	seconds	3257658	1605752	1605752	0
E101_GMM_2	25.31	seconds	3426909	1697081	1697081	0
E101_LB_1	32.67	seconds	4396272	2278498	2278498	0
E101_LB_2	27.86	seconds	3819014	1981949	1981949	0
E101_M9_1	20.52	seconds	2838385	1473060	1473060	0
E101_M9_2	21.93	seconds	3042042	1579459	1579459	0
E101_T0	39.6	seconds	5437596	2843111	2843111	0
E1114_GMM_1	38.62	seconds	5221295	2708168	2708168	0
E1114_GMM_2	20.07	seconds	2765905	1457908	1457908	0
E1114_LB_1	28.06	seconds	3813453	1987959	1987959	0
E1114_LB_2	31.77	seconds	4336033	2307623	2307623	0
E1114_M9_1	36.0	seconds	4805312	2513908	2513908	0
E1114_M9_2	29.66	seconds	4009040	2096075	2096075	0
E1114_T0	3.09	seconds	550659	286187	286187	0
E1167_GMM_1	28.1	seconds	3881115	2007478	2007478	0
E1167_GMM_2	21.22	seconds	2929652	1532855	1532855	0
E1167_LB_1	33.56	seconds	4480951	2338842	2338842	0
E1167_LB_2	33.41	seconds	4484730	2363776	2363776	0
E1167_M9_1	33.16	seconds	4532424	2366107	2366107	0
E1167_M9_2	30.5	seconds	4091127	2124105	2124105	0
E1167_T0	48.9	seconds	6842610	3584650	3584650	0
H120_GMM_1	34.91	seconds	4721281	2486160	2486160	0
H120_GMM_2	27.53	seconds	3772837	1998985	1998985	0
H120_LB_1	31.61	seconds	4359114	2282303	2282303	0
H120_LB_2	36.01	seconds	4926927	2602115	2602115	0
H120_M9_1	33.37	seconds	4532198	2370635	2370635	0
H120_M9_2	18.87	seconds	2588234	1349667	1349667	0
H120_T0	6.49	seconds	1354176	711128	711128	0
HS_GMM_1	30.15	seconds	4003988	2108966	2108966	0
HS_GMM_2	19.78	seconds	2644007	1405302	1405302	0
HS_LB_1	38.9	seconds	5248343	2739480	2739480	0
HS_LB_2	32.07	seconds	4351698	2311324	2311324	0
HS_M9_1	25.91	seconds	3494014	1819957	1819957	0
HS_M9_2	28.19	seconds	3910686	2035946	2035946	0
HS_T0	41.23	seconds	5643720	2959401	2959401	0
JJ1886_GMM_1	3.59	seconds	662893	350063	350063	0
JJ1886_GMM_2	33.89	seconds	4597825	2448730	2448730	0
JJ1886_LB_1	33.4	seconds	4417896	2320777	2320777	0
JJ1886_LB_2	19.7	seconds	2628001	1388846	1388846	0
JJ1886_M9_1	20.42	seconds	2811537	1474903	1474903	0
JJ1886_M9_2	27.02	seconds	3670528	1921570	1921570	0
JJ1886_T0	45.35	seconds	6482092	3399276	3399276	0
M114_GMM_1	29.96	seconds	4036831	2144543	2144543	0
M114_GMM_2	4.85	seconds	980150	507452	507452	0
M114_LB_1	42.99	seconds	5822598	3063483	3063483	0
M114_LB_2	22.33	seconds	2994299	1558591	1558591	0
M114_M9_1	30.33	seconds	4145873	2157989	2157989	0
M114_M9_2	24.73	seconds	3355870	1737984	1737984	0
M114_T0	46.46	seconds	6513334	3400591	3400591	0
MFDpir	20.11	seconds	2743703	1442453	1442453	0
MG1655_GMM_1	20.51	seconds	2842886	1498371	1498371	0
MG1655_GMM_2	21.66	seconds	2963458	1563302	1563302	0
MG1655_LB_1	26.3	seconds	3591200	1897691	1897691	0
MG1655_LB_2	35.25	seconds	4685696	2462035	2462035	0
MG1655_M9_1	28.27	seconds	3798255	1963534	1963534	0
MG1655_M9_2	28.33	seconds	3879507	2000626	2000626	0
MG1655_T0	43.03	seconds	5827512	3025536	3025536	0
ROAR8_GMM_1	7.1	seconds	1525772	800605	800605	0
ROAR8_GMM_2	8.22	seconds	1647535	844764	844764	0
ROAR8_LB_2	27.82	seconds	3846208	1991481	1991481	0
ROAR8_M9_1	28.34	seconds	3812660	1979425	1979425	0
ROAR8_M9_2	16.76	seconds	2274700	1180635	1180635	0
ROAR8_T0	53.54	seconds	7547225	3953609	3953609	0
S88_GMM_1	22.2	seconds	2972027	1572238	1572238	0
S88_GMM_2	31.94	seconds	4254432	2259608	2259608	0
S88_LB_1	31.3	seconds	4255704	2252077	2252077	0
S88_LB_2	25.66	seconds	3417945	1797147	1797147	0
S88_T0	45.82	seconds	6604428	3438567	3438567	0
TA054_GMM_1	33.65	seconds	4640525	2450339	2450339	0
TA054_GMM_2	33.47	seconds	4494743	2358987	2358987	0
TA054_LB_1	37.02	seconds	4988927	2608774	2608774	0
TA054_LB_2	39.52	seconds	5260329	2756186	2756186	0
TA054_M9_1	28.39	seconds	3933715	2067932	2067932	0
TA054_M9_2	28.08	seconds	3832706	2007753	2007753	0
TA054_T0	44.66	seconds	6360355	3343052	3343052	0
TA249_GMM_1	25.91	seconds	3497285	1835170	1835170	0
TA249_GMM_2	26.75	seconds	3657833	1893096	1893096	0
TA249_LB_1	36.63	seconds	5004339	2585349	2585349	0
TA249_LB_2	15.1	seconds	2035219	1040660	1040660	0
TA249_M9_1	30.21	seconds	4134531	2115226	2115226	0
TA249_M9_2	25.42	seconds	3428696	1758047	1758047	0
TA249_T0	47.82	seconds	6892968	3593915	3593915	0
TA280_GMM_1	30.05	seconds	4072269	2133937	2133937	0
TA280_GMM_2	28.02	seconds	3814587	1978816	1978816	0
TA280_LB_1	33.53	seconds	4598220	2412430	2412430	0
TA280_LB_2	30.25	seconds	4115183	2149055	2149055	0
TA280_M9_1	33.74	seconds	4465445	2308246	2308246	0
TA280_M9_2	19.69	seconds	2708277	1397441	1397441	0
TA280_T0	50.9	seconds	7283992	3812282	3812282	0
TA447_GMM_1	32.97	seconds	4485192	2350286	2350286	0
TA447_GMM_2	30.36	seconds	4143887	2159099	2159099	0
TA447_LB_1	25.83	seconds	3426808	1775650	1775650	0
TA447_LB_2	31.94	seconds	4390923	2284667	2284667	0
TA447_M9_1	31.7	seconds	4353900	2281313	2281313	0
TA447_M9_2	32.57	seconds	4400414	2292199	2292199	0
TA447_T0	37.9	seconds	5058197	2642528	2642528	0
UTI89_GMM_1	27.76	seconds	3776306	2008244	2008244	0
UTI89_GMM_2	9.33	seconds	1700202	886160	886160	0
UTI89_LB_1	5.94	seconds	1249713	659931	659931	0
UTI89_LB_2	18.21	seconds	2465647	1289321	1289321	0
UTI89_T0	33.78	seconds	4591961	2393572	2393572	0
