## Supplemental Table 4 for "2FAST2Q: A general-purpose sequence search and counting program for FASTQ files"

#2FAST2Q version: 2.3.3
#Mismatch: 1
#Phred Score: 30
#Feature Length: 20
#Feature start position in the read: 0
#Running mode: C
#Upstream search sequence: None
#Downstream search sequence: None
#Mismatches in search sequence: 0
#Sample name	Running Time	Running Time unit	Total number of reads in sample	Total number of reads that passed quality control parameters	Number of reads that were aligned without mismatches	Number of reads that were aligned with mismatches
41-1Ti9_GMM_1	5.18	minutes	3946258	2190029	2128978	61051
41-1Ti9_GMM_2	5.28	minutes	4140906	2255068	2191905	63163
41-1Ti9_LB_1	5.96	minutes	4376716	2380595	2307645	72950
41-1Ti9_LB_2	6.45	minutes	4863540	2601102	2522909	78193
41-1Ti9_M9_1	6.0	minutes	4091050	2211853	2141082	70771
41-1Ti9_M9_2	6.42	minutes	4266590	2299523	2216651	82872
41-1Ti9_T0	7.05	minutes	6573028	3553716	3457447	96269
APECO1_GMM_1	4.77	minutes	3326195	1808523	1755392	53131
APECO1_GMM_2	5.82	minutes	4216869	2302458	2233708	68750
APECO1_LB_1	6.73	minutes	4796834	2588288	2507794	80494
APECO1_LB_2	6.37	minutes	4520143	2451522	2376050	75472
APECO1_T0	7.24	minutes	6691527	3581810	3483828	97982
CFT073_GMM_1	4.48	minutes	2984963	1615268	1568367	46901
CFT073_GMM_2	4.93	minutes	3356955	1824059	1770596	53463
CFT073_LB_1	6.09	minutes	4540304	2448751	2375999	72752
CFT073_LB_2	6.97	minutes	5168395	2802715	2716258	86457
CFT073_T0	7.24	minutes	6712291	3602841	3504466	98375
E101_GMM_1	4.12	minutes	3257658	1649084	1605752	43332
E101_GMM_2	4.33	minutes	3426909	1741540	1697081	44459
E101_LB_1	6.26	minutes	4396272	2351139	2278498	72641
E101_LB_2	5.92	minutes	3819014	2042971	1981949	61022
E101_M9_1	4.73	minutes	2838385	1526731	1473060	53671
E101_M9_2	4.93	minutes	3042042	1634744	1579459	55285
E101_T0	6.59	minutes	5437596	2920297	2843111	77186
E1114_GMM_1	6.71	minutes	5221295	2790276	2708168	82108
E1114_GMM_2	4.11	minutes	2765905	1500570	1457908	42662
E1114_LB_1	5.84	minutes	3813453	2048245	1987959	60286
E1114_LB_2	5.82	minutes	4336033	2377725	2307623	70102
E1114_M9_1	7.0	minutes	4805312	2599655	2513908	85747
E1114_M9_2	6.09	minutes	4009040	2167386	2096075	71311
E1114_T0	57.14	seconds	550659	294188	286187	8001
E1167_GMM_1	5.66	minutes	3881115	2067676	2007478	60198
E1167_GMM_2	4.14	minutes	2929652	1577028	1532855	44173
E1167_LB_1	6.06	minutes	4480951	2411346	2338842	72504
E1167_LB_2	6.11	minutes	4484730	2436758	2363776	72982
E1167_M9_1	6.64	minutes	4532424	2447555	2366107	81448
E1167_M9_2	6.14	minutes	4091127	2199162	2124105	75057
E1167_T0	7.31	minutes	6842610	3686900	3584650	102250
H120_GMM_1	6.35	minutes	4721281	2561379	2486160	75219
H120_GMM_2	5.47	minutes	3772837	2058510	1998985	59525
H120_LB_1	5.8	minutes	4359114	2351847	2282303	69544
H120_LB_2	6.59	minutes	4926927	2681681	2602115	79566
H120_M9_1	6.68	minutes	4532198	2451606	2370635	80971
H120_M9_2	4.16	minutes	2588234	1395791	1349667	46124
H120_T0	1.82	minutes	1354176	730195	711128	19067
HS_GMM_1	5.5	minutes	4003988	2171886	2108966	62920
HS_GMM_2	4.07	minutes	2644007	1448234	1405302	42932
HS_LB_1	6.82	minutes	5248343	2824023	2739480	84543
HS_LB_2	5.96	minutes	4351698	2382487	2311324	71163
HS_M9_1	5.75	minutes	3494014	1883898	1819957	63941
HS_M9_2	6.58	minutes	3910686	2106924	2035946	70978
HS_T0	6.81	minutes	5643720	3039554	2959401	80153
JJ1886_GMM_1	1.16	minutes	662893	361050	350063	10987
JJ1886_GMM_2	6.39	minutes	4597825	2523450	2448730	74720
JJ1886_LB_1	6.33	minutes	4417896	2393383	2320777	72606
JJ1886_LB_2	4.11	minutes	2628001	1432795	1388846	43949
JJ1886_M9_1	4.27	minutes	2811537	1520953	1474903	46050
JJ1886_M9_2	5.71	minutes	3670528	1983586	1921570	62016
JJ1886_T0	7.17	minutes	6482092	3495484	3399276	96208
M114_GMM_1	5.43	minutes	4036831	2205510	2144543	60967
M114_GMM_2	1.52	minutes	980150	525108	507452	17656
M114_LB_1	7.77	minutes	5822598	3161434	3063483	97951
M114_LB_2	4.67	minutes	2994299	1607441	1558591	48850
M114_M9_1	6.02	minutes	4145873	2233333	2157989	75344
M114_M9_2	5.72	minutes	3355870	1803777	1737984	65793
M114_T0	7.22	minutes	6513334	3497803	3400591	97212
MFDpir	4.02	minutes	2743703	1482632	1442453	40179
MG1655_GMM_1	4.09	minutes	2842886	1543651	1498371	45280
MG1655_GMM_2	4.16	minutes	2963458	1610720	1563302	47418
MG1655_LB_1	5.09	minutes	3591200	1957317	1897691	59626
MG1655_LB_2	6.37	minutes	4685696	2545181	2462035	83146
MG1655_M9_1	5.63	minutes	3798255	2027374	1963534	63840
MG1655_M9_2	6.09	minutes	3879507	2071546	2000626	70920
MG1655_T0	6.52	minutes	5827512	3109383	3025536	83847
ROAR8_GMM_1	1.93	minutes	1525772	825774	800605	25169
ROAR8_GMM_2	2.11	minutes	1647535	874390	844764	29626
ROAR8_LB_2	5.94	minutes	3846208	2053830	1991481	62349
ROAR8_M9_1	6.22	minutes	3812660	2047741	1979425	68316
ROAR8_M9_2	3.66	minutes	2274700	1220706	1180635	40071
ROAR8_T0	7.99	minutes	7547225	4065643	3953609	112034
S88_GMM_1	4.48	minutes	2972027	1619157	1572238	46919
S88_GMM_2	5.74	minutes	4254432	2330668	2259608	71060
S88_LB_1	5.61	minutes	4255704	2320957	2252077	68880
S88_LB_2	5.35	minutes	3417945	1854400	1797147	57253
S88_T0	7.14	minutes	6604428	3533762	3438567	95195
TA054_GMM_1	6.15	minutes	4640525	2523020	2450339	72681
TA054_GMM_2	6.15	minutes	4494743	2430326	2358987	71339
TA054_LB_1	6.51	minutes	4988927	2689185	2608774	80411
TA054_LB_2	6.83	minutes	5260329	2841184	2756186	84998
TA054_M9_1	6.12	minutes	3933715	2134095	2067932	66163
TA054_M9_2	6.36	minutes	3832706	2078051	2007753	70298
TA054_T0	7.11	minutes	6360355	3438104	3343052	95052
TA249_GMM_1	4.85	minutes	3497285	1889238	1835170	54068
TA249_GMM_2	5.02	minutes	3657833	1949628	1893096	56532
TA249_LB_1	6.31	minutes	5004339	2667769	2585349	82420
TA249_LB_2	2.94	minutes	2035219	1072784	1040660	32124
TA249_M9_1	5.48	minutes	4134531	2185514	2115226	70288
TA249_M9_2	5.1	minutes	3428696	1818457	1758047	60410
TA249_T0	7.27	minutes	6892968	3695270	3593915	101355
TA280_GMM_1	5.7	minutes	4072269	2198672	2133937	64735
TA280_GMM_2	5.98	minutes	3814587	2040690	1978816	61874
TA280_LB_1	6.44	minutes	4598220	2489388	2412430	76958
TA280_LB_2	5.79	minutes	4115183	2216192	2149055	67137
TA280_M9_1	6.89	minutes	4465445	2388327	2308246	80081
TA280_M9_2	4.64	minutes	2708277	1449972	1397441	52531
TA280_T0	7.72	minutes	7283992	3918156	3812282	105874
TA447_GMM_1	6.11	minutes	4485192	2422078	2350286	71792
TA447_GMM_2	5.64	minutes	4143887	2225887	2159099	66788
TA447_LB_1	5.17	minutes	3426808	1830161	1775650	54511
TA447_LB_2	5.73	minutes	4390923	2355117	2284667	70450
TA447_M9_1	6.32	minutes	4353900	2361737	2281313	80424
TA447_M9_2	6.82	minutes	4400414	2373356	2292199	81157
TA447_T0	6.31	minutes	5058197	2716407	2642528	73879
UTI89_GMM_1	4.47	minutes	3776306	2063953	2008244	55709
UTI89_GMM_2	2.03	minutes	1700202	916177	886160	30017
UTI89_LB_1	1.48	minutes	1249713	680977	659931	21046
UTI89_LB_2	3.31	minutes	2465647	1330378	1289321	41057
UTI89_T0	5.35	minutes	4591961	2458086	2393572	64514
