## Supplemental Table 6 for "2FAST2Q: A general-purpose sequence search and counting program for FASTQ files"

#2FAST2Q version: 2.3.4
#Mismatch: 0
#Phred Score: 30
#Feature Length: 20
#Feature start position in the read: 0
#Running mode: C
#Upstream search sequence: CGAAACACCG
#Downstream search sequence: None
#Mismatches in search sequence: 1
#Sample name	Running Time	Running Time unit	Total number of reads in sample	Total number of reads that passed quality control parameters	Number of reads that were aligned without mismatches	Number of reads that were aligned with mismatches
SRR14668185	9.17	minutes	60169346	37093756	37093756	0
SRR14668186	8.7	minutes	56497651	34520651	34520651	0
SRR14668187	8.62	minutes	56654872	35149999	35149999	0
SRR14668188	8.22	minutes	53607485	35532334	35532334	0
SRR14668189	7.61	minutes	49555090	32543315	32543315	0
SRR14668190	7.76	minutes	50325973	33577109	33577109	0
