## Supplemental Table 8 for "2FAST2Q: A general-purpose sequence search and counting program for FASTQ files"

#2FAST2Q version: 2.3.4
#Mismatch: 0
#Phred Score: 30
#Feature Length: 20
#Feature start position in the read: 0
#Running mode: C
#Upstream search sequence: GTACAAAAAC
#Downstream search sequence: TCCCAGATTA
#Mismatches in search sequence: 1
#Sample name	Running Time	Running Time unit	Total number of reads in sample	Total number of reads that passed quality control parameters	Number of reads that were aligned without mismatches	Number of reads that were aligned with mismatches
SRR13734827	35.82	minutes	169243912	112939078	112939078	0
